# Reference genomes for Australian *Cryptosporidium hominis* and *C. parvum* from humans

**DOI:** 10.64898/2026.11.26.769394

**Authors:** Marielle Babineau, Karolina Mercoulia, Michelle Sait, Sunita B. Sumanam, Taylor Harshegyi-Hand, Louise M. Judd, Norelle Sherry, Jake A. Lacey, Anson V. Koehler, Ryan Wick, Robin. B. Gasser, Benjamin P. Howden, Torsten Seemann

## Abstract

*Cryptosporidium hominis* and *C. parvum* are important protozoan pathogens of humans worldwide, and genomic surveillance is increasingly being used to investigate transmission and outbreaks. However, no complete *Cryptosporidium* genome is available from Australia, and many common *Cryptosporidium gp60* subtypes lack high-quality genome assemblies worldwide. This study generated the first Australian reference genomes for two clinically relevant, zoonotic *Cryptosporidium* species – *C. hominis* and *C. parvum* from human hosts, as well as a scaffold-level genome for Australian *C. meleagridis*. Oocysts were purified from eleven clinical faecal samples and whole-genome sequencing was performed using short-read technologies. Three samples belonging to different species were also sequenced using long-read technology, with assemblies generated, telomere recovery undertaken and genomes annotated. High-quality reference *C. hominis* IaA12R3 genome (8 T2T chromosomes, 9.2 Mb, 4069 genes, 98.4% completeness), near-complete *C. parvum* IIaA20G3R1 genome (8 chromosomes, 9.2 Mb, 4004 genes, 98.2% completeness), and a draft *C. meleagridis* IIIgA31 genome (113 scaffolds, 9.3 Mb, 4075 genes, 97.2% completeness) were generated and had high nucleotide similarity (98-99%), gene cluster orthology (99%) and genome synteny relative to available international reference genomes. Phylogenomic analyses with global *C. hominis* and *C. parvum* genomes were performed to characterise the relationships of Australian isolates globally showing Australian *C. hominis* and *C. parvum* forming well-supported clades with North American European isolates. Whole-genome analyses of eight Australian *C. hominis* isolates revealed markedly better resolution of genetic relationships than *gp60* subtyping alone. This study provides the resources for national genomic surveillance in Australia and expands the genomic representation of clinically relevant *Cryptosporidium* subtypes. Broader application of genomic surveillance has the potential to enhance outbreak investigation, improve understanding of transmission dynamics and support One Health approaches to cryptosporidiosis control.

**Impact Statement:** *Cryptosporidium* is a pathogen of significant public health, veterinary and environmental importance globally, causing a high burden of disease in children in low- and high-income countries. Genomic surveillance is emerging as an important tool to detect, control and prevent transmission of many pathogens, including *Cryptosporidium*. This approach requires high-quality local reference genomes to provide robust reconstruction of transmission clusters and SNP thresholds. This study presents the first Australian reference *Cryptosporidium* genomes from the two most common human-infective species in Australia, *C. hominis* and *C. parvum*, and representing *gp60* subtypes for which there were previously no genome assemblies available globally. The phylogenomic relationships between *Cryptosporidium* isolates from Australia and abroad show clustering with North American isolates. Using the new *C. hominis* reference genome, whole-genome analysis of eight Australian clinical *C. hominis* isolates demonstrates the readily applicable genomic resources presented here to implement genomic surveillance of *Cryptosporidium* in Australia.

**Data Summary:** All supporting data and protocols have been provided within the article or as supplementary data files. Detailed oocyst capture and DNA extraction protocol are provided in Supplementary Methods. The ONT and Illumina reads, annotated genome assemblies (n=3), and Illumina reads only (n = 8) from 11 isolates are available under PRJNA1465063.
