## Supplementary Table 2 for "Reference genomes for Australian *Cryptosporidium hominis* and *C. parvum* from humans"

### Sheet: Sheet1
Isolate	Type	Cluster	Pseudogene	Gene ID	Product
AUSMDU00108966	Specific	OG0002130	N	CMEL_000221200	Glutamine amidotransferase class-I, putative
AUSMDU00108966	Specific	OG0002130	N	CMEL_000354000	Glutamine amidotransferase class-I/NAD synthase/GMP synthase C terminal domain containing protein, putative
AUSMDU00108966	Specific	OG0003194	N	CMEL_000348800	HECT-domain (ubiquitin-transferase), putative
AUSMDU00108966	Specific	OG0003194	N	CMEL_000348900	HECT-domain (ubiquitin-transferase), putative
AUSMDU00108966	Specific	OG0000102	N	CMEL_000008900	hypothetical protein, conserved
AUSMDU00108966	Specific	OG0000102	N	CMEL_000047600	hypothetical protein, conserved
AUSMDU00108966	Specific	OG0000102	N	CMEL_000221400	hypothetical protein, conserved
AUSMDU00108966	Specific	OG0000649	N	CMEL_000040400	hypothetical protein, conserved
AUSMDU00108966	Specific	OG0001343	N	CMEL_000121200	hypothetical protein, conserved
AUSMDU00108966	Specific	OG0001343	N	CMEL_000407000	hypothetical protein, conserved
AUSMDU00108966	Specific	OG0001670	N	CMEL_000161200	hypothetical protein, conserved
AUSMDU00108966	Specific	OG0001738	N	CMEL_000169400	hypothetical protein, conserved
AUSMDU00108966	Specific	OG0001738	N	CMEL_000170700	hypothetical protein, conserved
AUSMDU00108966	Specific	OG0001744	N	CMEL_000172000	hypothetical protein, conserved
AUSMDU00108966	Specific	OG0002939	N	CMEL_000317600	hypothetical protein, conserved
AUSMDU00108966	Specific	OG0002939	N	CMEL_000360800	hypothetical protein, conserved
AUSMDU00108966	Specific	OG0002983	N	CMEL_000323100	hypothetical protein, conserved
AUSMDU00108966	Specific	OG0002983	N	CMEL_000323200	hypothetical protein, conserved
AUSMDU00108975	Specific	OG0000012	N	CPARV_010005700	hypothetical protein, conserved
AUSMDU00108975	Specific	OG0000012	N	CPARV_020019200	hypothetical protein, conserved
AUSMDU00108975	Specific	OG0000012	N	CPARV_070005500	hypothetical protein, conserved
AUSMDU00108975	Specific	OG0000012	N	CPARV_070064700	hypothetical protein, conserved
AUSMDU00108975	Specific	OG0000012	N	CPARV_080062900	hypothetical protein, conserved
AUSMDU00108975	Specific	OG0000149	N	CPARV_010010700	hypothetical protein, conserved
AUSMDU00108975	Specific	OG0002140	N	CPARV_050046600	hypothetical protein, conserved
AUSMDU00108975	Specific	OG0002186	N	CPARV_050052200	hypothetical protein, conserved
AUSMDU00108975	Specific	OG0002186	N	CPARV_050052500	hypothetical protein, conserved
AUSMDU00108975	Specific	OG0003276	N	CPARV_070064400	hypothetical protein, conserved
AUSMDU00120773	Specific	OG0002376	N	CHOM_000253000	ADP-ribosylation factor family/50S ribosome-binding GTPase/Signal recognition particle receptor beta subunit, putative
AUSMDU00120773	Specific	OG0003612	N	CHOM_000408400	Clathrin adaptor complex small chain, putative
AUSMDU00120773	Specific	OG0001506	N	CHOM_000144400	Coatomer epsilon subunit, putative
AUSMDU00120773	Specific	OG0002440	N	CHOM_000260800	DNA topoisomerase III beta-1
AUSMDU00120773	Specific	OG0003462	N	CHOM_000389700	Fcf2 pre-rRNA processing, putative
AUSMDU00120773	Specific	OG0000017	Y	CHOM_000101400	hypothetical protein, conserved
AUSMDU00120773	Specific	OG0000017	Y	CHOM_000101500	hypothetical protein, conserved
AUSMDU00120773	Specific	OG0000017	Y	CHOM_000101600	hypothetical protein, conserved
AUSMDU00120773	Specific	OG0000017	Y	CHOM_000101700	hypothetical protein, conserved
AUSMDU00120773	Specific	OG0000017	Y	CHOM_000101800	hypothetical protein, conserved
AUSMDU00120773	Specific	OG0000017	N	CHOM_000101900	hypothetical protein, conserved
AUSMDU00120773	Specific	OG0000266	N	CHOM_000177300	hypothetical protein, conserved
AUSMDU00120773	Specific	OG0000303	N	CHOM_000239600	hypothetical protein, conserved
AUSMDU00120773	Specific	OG0000416	N	CHOM_000394200	hypothetical protein, conserved
AUSMDU00120773	Specific	OG0000625	N	CHOM_000030800	hypothetical protein, conserved
AUSMDU00120773	Specific	OG0000635	N	CHOM_000031900	hypothetical protein, conserved
AUSMDU00120773	Specific	OG0000741	N	CHOM_000046200	hypothetical protein, conserved
AUSMDU00120773	Specific	OG0001005	N	CHOM_000079700	hypothetical protein, conserved
AUSMDU00120773	Specific	OG0001199	N	CHOM_000105600	hypothetical protein, conserved
AUSMDU00120773	Specific	OG0001229	N	CHOM_000109300	hypothetical protein, conserved
AUSMDU00120773	Specific	OG0001478	N	CHOM_000140700	hypothetical protein, conserved
AUSMDU00120773	Specific	OG0001520	N	CHOM_000146300	hypothetical protein, conserved
AUSMDU00120773	Specific	OG0001540	N	CHOM_000149100	hypothetical protein, conserved
AUSMDU00120773	Specific	OG0001766	N	CHOM_000176900	hypothetical protein, conserved
AUSMDU00120773	Specific	OG0001856	N	CHOM_000188100	hypothetical protein, conserved
AUSMDU00120773	Specific	OG0001883	N	CHOM_000191800	hypothetical protein, conserved
AUSMDU00120773	Specific	OG0001905	N	CHOM_000195200	hypothetical protein, conserved
AUSMDU00120773	Specific	OG0002155	N	CHOM_000224600	hypothetical protein, conserved
AUSMDU00120773	Specific	OG0002205	N	CHOM_000230400	hypothetical protein, conserved
AUSMDU00120773	Specific	OG0002267	N	CHOM_000239900	hypothetical protein, conserved
AUSMDU00120773	Specific	OG0002268	N	CHOM_000240000	hypothetical protein, conserved
AUSMDU00120773	Specific	OG0002273	N	CHOM_000240600	hypothetical protein, conserved
AUSMDU00120773	Specific	OG0002394	N	CHOM_000255200	hypothetical protein, conserved
AUSMDU00120773	Specific	OG0003009	N	CHOM_000332600	hypothetical protein, conserved
AUSMDU00120773	Specific	OG0003207	N	CHOM_000358300	hypothetical protein, conserved
AUSMDU00120773	Specific	OG0003335	N	CHOM_000374400	hypothetical protein, conserved
AUSMDU00120773	Specific	OG0000626	N	CHOM_000030900	La domain containing protein, putative
AUSMDU00120773	Specific	OG0001852	N	CHOM_000187700	Mitochondrial carrier protein, putative
AUSMDU00120773	Specific	OG0003389	N	CHOM_000381200	Reactive mitochondrial oxygen species modulator 1/pfkB family carbohydrate kinase, putative
AUSMDU00120773	Specific	OG0001853	N	CHOM_000187800	Ribosomal RNA-processing protein 7 (RRP7) C-terminal domain containing protein, putative
AUSMDU00120773	Specific	OG0001072	N	CHOM_000088200	RNA recognition motif. (a.k.a. RRM, RBD, or RNP domain), putative
AUSMDU00120773	Specific	OG0002537	N	CHOM_000272500	RNA recognition motif. (a.k.a. RRM, RBD, or RNP domain), putative
AUSMDU00120773	Specific	OG0000259	N	CHOM_000161600	short chain dehydrogenase/KR domain/Phosphopantetheine attachment site/Beta-ketoacyl synthase, N-terminal domain/Beta-ketoacyl synthase, C-terminal domain/Polyketide synthase dehydratase/Zinc-binding dehydrogenase/Acyl transferase domain/Male sterility protein, putative
AUSMDU00120773	Specific	OG0001104	N	CHOM_000126900	Sybindin-like family, putative
AUSMDU00120773	Specific	OG0001104	N	CHOM_000092100	Sybindin-like family/Sedlin, N-terminal conserved region containing protein, putative
AUSMDU00120773	Specific	OG0000040	N	CHOM_000230600	von Willebrand factor type A domain containing protein, putative
